# Liver Protein Expression in Nash Mice on a High-Fat Diet

**DOI:** 10.1101/2022.01.29.478332

**Authors:** James Varani, Shannon D McClintock, Randall N Knibbs, Isabelle Harber, Dania Zeidan, Mohamed Ali H Jawad-Makki, Muhammad N Aslam

## Abstract

Male MS-NASH mice were maintained on a high-fat diet for 16 weeks with and without red algae-derived minerals. Obeticholic acid (OCA) was used as a comparator in the same strain and diet. C57BL/6 mice maintained on a standard (low-fat) rodent chow diet were used as a control. At the end of the in-life portion of the study, body weight, liver weight, liver enzyme levels and liver histology were assessed. Samples obtained from individual livers were subjected to Tandem Mass Tag labeling / mass spectroscopy for protein profile determination. As compared to mice maintained on the low-fat diet, all high-fat-fed mice had increased whole body and liver weight, increased liver enzyme (aminotransferases) levels and widespread steatosis / ballooning hepatocyte degeneration. Histological evidence for liver inflammation and collagen deposition was also present, but changes were to a lesser extent. A moderate reduction in ballooning degeneration and collagen deposition was observed with mineral supplementation. Control mice on the high-fat diet alone demonstrated multiple protein changes associated with dysregulated fat and carbohydrate metabolism, lipotoxicity and oxidative stress. Cholesterol metabolism and bile acid formation were especially sensitive to diet. In mice receiving multi-mineral supplementation along with the high-fat diet, there was reduced liver toxicity as evidenced by a decrease in levels of several cytochrome P450 enzymes and other oxidant-generating moieties. Additionally, elevated expression of several keratins was also detected in mineral-supplemented mice. The protein changes observed with mineral supplementation were not seen with OCA. Our previous studies have shown that mice maintained on a high-fat diet for up to 18 months develop end-stage liver injury including hepatocellular carcinoma. Mineral-supplemented mice were substantially protected against tumor formation and other end-state consequences of high-fat feeding. The present study identifies early (16-week) protein changes occurring in the livers of the high-fat diet-fed mice, and how the expression of these proteins is influenced by mineral supplementation. These findings help elucidate early protein changes that contribute to end-stage liver injury and potential mechanisms by which dietary minerals may mitigate such damage.
