## Supplemental Table 9 for "Liver Protein Expression in Nash Mice on a High-Fat Diet"

### Sheet: Biological Process (GO)-DOWN
Supplement Table 9. Biological Process - GO (involving proteins significantly upregulated with Aquamin® - presented in Figure 4 and Supplement Table 6)
#term ID	term description	observed gene count	background gene count	strength	false discovery rate	matching proteins in your network (labels)
GO:0006082	Organic acid metabolic process	28	821	0.76	1.28e-09	Cyp2c29,Acadsb,Mccc2,Abcc2,Cyp2c44,Agxt,Ivd,Mccc1,Gne,Sult1b1,Hnf1a,Cyp7b1,Cyp2c37,Cdo1,Cyp2c54,Ahcy,Prodh2,Acsm5,Ldhd,Ghr,Slc27a4,Cyp2c50,Cyp4a12a,Urad,Hal,Sucla2,Cyp2d11,Adssl1
GO:0044281	Small molecule metabolic process	36	1450	0.62	1.28e-09	Cyp2c29,Acadsb,Atp5e,Mccc2,Fech,Tm7sf2,Abcc2,Cyp2c44,Agxt,Ivd,Mccc1,Gne,Sult1b1,Hnf1a,Vkorc1,Nt5e,Cyp7b1,Cyp2c37,Cdo1,Cyp2c54,Ahcy,Prodh2,Acsm5,Ldhd,Ghr,Slc27a4,Cyp2c50,mt-Atp8,Cyp4a12a,Urad,Apoa5,Dpm1,Hal,Sucla2,Cyp2d11,Adssl1
GO:0043436	Oxoacid metabolic process	26	800	0.74	1.1e-08	Cyp2c29,Acadsb,Mccc2,Abcc2,Cyp2c44,Agxt,Ivd,Mccc1,Gne,Sult1b1,Hnf1a,Cyp7b1,Cyp2c37,Cdo1,Cyp2c54,Ahcy,Prodh2,Acsm5,Ldhd,Slc27a4,Cyp2c50,Cyp4a12a,Hal,Sucla2,Cyp2d11,Adssl1
GO:0019752	Carboxylic acid metabolic process	25	754	0.75	1.54e-08	Cyp2c29,Acadsb,Mccc2,Abcc2,Cyp2c44,Agxt,Ivd,Mccc1,Gne,Hnf1a,Cyp7b1,Cyp2c37,Cdo1,Cyp2c54,Ahcy,Prodh2,Acsm5,Ldhd,Slc27a4,Cyp2c50,Cyp4a12a,Hal,Sucla2,Cyp2d11,Adssl1
GO:0055114	Oxidation-reduction process	26	917	0.68	1.26e-07	Cyp2c29,Acadsb,Glrx5,Tm7sf2,Cyp2c44,Ndufaf1,Ivd,Ndufs5,Vkorc1,Cyb5b,Cyp7b1,Hsd3b5,Cyp2c37,Cdo1,Cyp2c54,Suox,Prodh2,Ldhd,Pdia4,Cyp2c50,Cyp4a12a,Mup10,Msrb1,Sucla2,Cyp2d11,Cox7a2l
GO:0006629	Lipid metabolic process	25	1032	0.61	6.32e-06	Cyp2c29,Acadsb,Ebpl,Fech,Tm7sf2,Cyp2c44,Ivd,Sult1b1,Hnf1a,Lactb,Cyp7b1,Hsd3b5,Cyp2c37,Cyp2c54,Acsm5,Slc27a4,Cyp2c50,Cyp4a12a,Ces3b,Dpm3,Apoa5,Etnk2,Dpm1,Abhd6,Cyp2d11
GO:0017144	Drug metabolic process	8	52	1.42	6.32e-06	Cyp2c29,Abcc2,Cyp2c44,Vkorc1,Cyp2c37,Cyp2c54,Cyp2c50,Cyp2d11
GO:0032787	Monocarboxylic acid metabolic process	17	461	0.8	6.7e-06	Cyp2c29,Acadsb,Abcc2,Cyp2c44,Agxt,Ivd,Hnf1a,Cyp7b1,Cyp2c37,Cyp2c54,Acsm5,Ldhd,Slc27a4,Cyp2c50,Cyp4a12a,Hal,Cyp2d11
GO:0046942	Carboxylic acid transport	13	261	0.93	1.65e-05	Plin2,Slc38a4,Slc10a2,Sfxn2,Abcc2,Agxt,Pxmp2,Hnf1a,Sfxn5,Aqp9,Slc27a4,Slc10a1,Slc38a3
GO:0006805	Xenobiotic metabolic process	8	74	1.26	4.42e-05	Cyp2c29,Abcc2,Cyp2c44,Sult1b1,Cyp2c37,Cyp2c54,Cyp2c50,Cyp2d11
GO:0008152	Metabolic process	74	7331	0.23	4.42e-05	Mdp1,Cyp2c29,Acadsb,Atp5e,Casc3,Glrx5,Mccc2,Ppif,Ebpl,Fech,Tm7sf2,Minpp1,Abcc2,Cyp2c44,Agxt,Ndufaf1,Ivd,Mccc1,Metap1,Gne,Ndufs5,Mrpl20,Sult1b1,Hnf1a,Ppme1,Vkorc1,Ntpcr,Cyb5b,Lactb,Nt5e,Alg5,Cyp7b1,Mrps6,Tenc1,Hsd3b5,Kif16b,Cyp2c37,Cdo1,Cyp2c54,Taok1,Suox,Ahcy,Mrps12,Prodh2,Acsm5,Ldhd,Ghr,Gfm1,Pdia4,Slc27a4,Cyp2c50,mt-Atp8,Cyp4a12a,Ces3b,Mup10,Urad,Rpl11,Ptprd,Dpm3,Emc6,Msrb1,Apoa5,Etnk2,Mrps25,Dp…
GO:0019369	Arachidonic acid metabolic process	7	53	1.35	7.54e-05	Cyp2c29,Cyp2c44,Cyp2c37,Cyp2c54,Cyp2c50,Cyp4a12a,Cyp2d11
GO:0044237	Cellular metabolic process	67	6445	0.25	9.55e-05	Mdp1,Cyp2c29,Acadsb,Atp5e,Casc3,Glrx5,Mccc2,Ppif,Fech,Minpp1,Abcc2,Cyp2c44,Agxt,Ndufaf1,Ivd,Mccc1,Metap1,Gne,Mrpl20,Sult1b1,Hnf1a,Ppme1,Vkorc1,Ntpcr,Cyb5b,Nt5e,Alg5,Cyp7b1,Mrps6,Tenc1,Hsd3b5,Kif16b,Cyp2c37,Cdo1,Cyp2c54,Taok1,Suox,Ahcy,Mrps12,Prodh2,Acsm5,Ldhd,Ghr,Gfm1,Slc27a4,Cyp2c50,mt-Atp8,Cyp4a12a,Mup10,Urad,Rpl11,Ptprd,Dpm3,Emc6,Msrb1,Apoa5,Etnk2,Mrps25,Dpm1,Hal,Sucla2,Cml1,Abhd6,Cyp2d11,Cox7…
GO:1901606	Alpha-amino acid catabolic process	8	86	1.2	9.55e-05	Mccc2,Agxt,Ivd,Mccc1,Cdo1,Ahcy,Prodh2,Hal
GO:0042738	Exogenous drug catabolic process	6	33	1.49	9.78e-05	Cyp2c29,Cyp2c44,Cyp2c37,Cyp2c54,Cyp2c50,Cyp2d11
GO:0015711	Organic anion transport	14	397	0.78	0.00012	Plin2,Slc38a4,Slc10a2,Sfxn2,Abcc2,Agxt,Pxmp2,Hnf1a,Sfxn5,Aqp9,Slc27a4,Slc10a1,Apoa5,Slc38a3
GO:0001676	Long-chain fatty acid metabolic process	8	95	1.15	0.00014	Cyp2c29,Cyp2c44,Cyp2c37,Cyp2c54,Slc27a4,Cyp2c50,Cyp4a12a,Cyp2d11
GO:0019373	Epoxygenase p450 pathway	5	21	1.61	0.00029	Cyp2c29,Cyp2c44,Cyp2c37,Cyp2c54,Cyp2c50
GO:0006631	Fatty acid metabolic process	12	310	0.82	0.00033	Cyp2c29,Acadsb,Cyp2c44,Ivd,Hnf1a,Cyp2c37,Cyp2c54,Acsm5,Slc27a4,Cyp2c50,Cyp4a12a,Cyp2d11
GO:0055086	Nucleobase-containing small molecule metabolic process	14	440	0.73	0.00033	Acadsb,Atp5e,Mccc2,Gne,Sult1b1,Nt5e,Ahcy,Acsm5,Ldhd,mt-Atp8,Urad,Dpm1,Sucla2,Adssl1
GO:0009987	Cellular process	105	13330	0.13	0.00039	Mdp1,Cyp2c29,Herpud2,Surf4,Acadsb,Atp5e,Casc3,Grb7,Sdc1,Gosr2,Glrx5,Txndc15,Mccc2,Ppif,Slc38a4,Slc10a2,Fech,Mbl2,Minpp1,Sfxn2,Abcc2,Cyp2c44,Inhbc,Agxt,Ndufaf1,Ivd,Mccc1,Scamp3,Metap1,Dnaja1,Gne,Ndufs5,Mrpl20,Sult1b1,Hnf1a,Tmem106b,Arpc1a,Arl6ip1,Ppme1,Vkorc1,Ntpcr,Cyb5b,Nt5e,Alg5,Cyp7b1,Mrps6,Tenc1,Hsd3b5,Sfxn5,Ttc36,Ldah,Kif16b,Cyp2c37,Cdo1,Tubg1,Cyp2c54,Itpr2,Kif13a,Taok1,Suox,Ahcy,Mrps12,Prodh…
GO:0044282	Small molecule catabolic process	12	318	0.81	0.00039	Mccc2,Agxt,Ivd,Mccc1,Sult1b1,Cdo1,Ahcy,Prodh2,Ldhd,Slc27a4,Urad,Hal
GO:0046395	Carboxylic acid catabolic process	10	206	0.92	0.00039	Mccc2,Agxt,Ivd,Mccc1,Cdo1,Ahcy,Prodh2,Ldhd,Slc27a4,Hal
GO:0072521	Purine-containing compound metabolic process	12	326	0.8	0.00044	Acadsb,Atp5e,Mccc2,Sult1b1,Nt5e,Ahcy,Acsm5,Ldhd,mt-Atp8,Urad,Sucla2,Adssl1
GO:0015721	Bile acid and bile salt transport	5	25	1.53	0.00046	Slc10a2,Abcc2,Hnf1a,Aqp9,Slc10a1
GO:1901605	Alpha-amino acid metabolic process	9	173	0.95	0.00071	Mccc2,Agxt,Ivd,Mccc1,Cdo1,Ahcy,Prodh2,Hal,Adssl1
GO:0015718	Monocarboxylic acid transport	8	131	1.02	0.00088	Plin2,Slc10a2,Abcc2,Hnf1a,Aqp9,Slc27a4,Slc10a1,Slc38a3
GO:1901566	Organonitrogen compound biosynthetic process	21	1096	0.51	0.0011	Atp5e,Fech,Agxt,Mrpl20,Hnf1a,Nt5e,Alg5,Mrps6,Cdo1,Mrps12,Ldhd,Gfm1,mt-Atp8,Urad,Rpl11,Dpm3,Etnk2,Mrps25,Dpm1,Fau,Adssl1
GO:0044248	Cellular catabolic process	24	1445	0.45	0.0019	Cyp2c29,Casc3,Mccc2,Abcc2,Cyp2c44,Agxt,Ivd,Mccc1,Nt5e,Kif16b,Cyp2c37,Cdo1,Cyp2c54,Ahcy,Prodh2,Ldhd,Slc27a4,Cyp2c50,Urad,Emc6,Apoa5,Hal,Abhd6,Cyp2d11
GO:0044238	Primary metabolic process	62	6369	0.22	0.0021	Mdp1,Cyp2c29,Acadsb,Atp5e,Casc3,Glrx5,Mccc2,Ppif,Ebpl,Fech,Tm7sf2,Cyp2c44,Agxt,Ivd,Mccc1,Metap1,Gne,Mrpl20,Sult1b1,Hnf1a,Ppme1,Vkorc1,Lactb,Nt5e,Alg5,Cyp7b1,Mrps6,Tenc1,Hsd3b5,Cyp2c37,Cdo1,Cyp2c54,Taok1,Ahcy,Mrps12,Prodh2,Acsm5,Ldhd,Ghr,Gfm1,Slc27a4,Cyp2c50,mt-Atp8,Cyp4a12a,Ces3b,Mup10,Urad,Rpl11,Ptprd,Dpm3,Msrb1,Apoa5,Etnk2,Mrps25,Dpm1,Hal,Sucla2,Cml1,Abhd6,Cyp2d11,Fau,Adssl1
GO:0071704	Organic substance metabolic process	65	6824	0.21	0.0021	Mdp1,Cyp2c29,Acadsb,Atp5e,Casc3,Glrx5,Mccc2,Ppif,Ebpl,Fech,Tm7sf2,Abcc2,Cyp2c44,Agxt,Ivd,Mccc1,Metap1,Gne,Mrpl20,Sult1b1,Hnf1a,Ppme1,Vkorc1,Lactb,Nt5e,Alg5,Cyp7b1,Mrps6,Tenc1,Hsd3b5,Kif16b,Cyp2c37,Cdo1,Cyp2c54,Taok1,Ahcy,Mrps12,Prodh2,Acsm5,Ldhd,Ghr,Gfm1,Slc27a4,Cyp2c50,mt-Atp8,Cyp4a12a,Ces3b,Mup10,Urad,Rpl11,Ptprd,Dpm3,Msrb1,Apoa5,Etnk2,Mrps25,Dpm1,Hal,Sucla2,Cml1,Hps1,Abhd6,Cyp2d11,Fau,Adssl1
GO:0009150	Purine ribonucleotide metabolic process	10	265	0.81	0.0022	Acadsb,Atp5e,Mccc2,Sult1b1,Nt5e,Acsm5,Ldhd,mt-Atp8,Sucla2,Adssl1
GO:0009056	Catabolic process	26	1680	0.42	0.0023	Cyp2c29,Casc3,Mccc2,Abcc2,Cyp2c44,Agxt,Ivd,Mccc1,Sult1b1,Nt5e,Kif16b,Cyp2c37,Cdo1,Cyp2c54,Ahcy,Prodh2,Ldhd,Slc27a4,Cyp2c50,Ces3b,Urad,Emc6,Apoa5,Hal,Abhd6,Cyp2d11
GO:0044255	Cellular lipid metabolic process	17	797	0.56	0.0023	Cyp2c29,Acadsb,Cyp2c44,Ivd,Hnf1a,Cyp2c37,Cyp2c54,Acsm5,Slc27a4,Cyp2c50,Cyp4a12a,Dpm3,Apoa5,Etnk2,Dpm1,Abhd6,Cyp2d11
GO:1901135	Carbohydrate derivative metabolic process	17	814	0.55	0.0029	Mdp1,Acadsb,Atp5e,Mccc2,Gne,Sult1b1,Nt5e,Alg5,Ahcy,Acsm5,Ldhd,mt-Atp8,Dpm3,Dpm1,Sucla2,Abhd6,Adssl1
GO:0006790	Sulfur compound metabolic process	10	280	0.78	0.0031	Acadsb,Abcc2,Agxt,Sult1b1,Cdo1,Suox,Ahcy,Acsm5,Ghr,Sucla2
GO:0009058	Biosynthetic process	30	2176	0.37	0.0032	Atp5e,Fech,Tm7sf2,Cyp2c44,Agxt,Gne,Mrpl20,Hnf1a,Vkorc1,Nt5e,Alg5,Cyp7b1,Mrps6,Hsd3b5,Cdo1,Mrps12,Acsm5,Ldhd,Gfm1,mt-Atp8,Cyp4a12a,Urad,Rpl11,Dpm3,Apoa5,Etnk2,Mrps25,Dpm1,Fau,Adssl1
GO:1901564	Organonitrogen compound metabolic process	48	4475	0.26	0.0034	Mdp1,Acadsb,Atp5e,Glrx5,Mccc2,Ppif,Fech,Abcc2,Agxt,Ivd,Mccc1,Metap1,Gne,Mrpl20,Sult1b1,Hnf1a,Ppme1,Vkorc1,Lactb,Nt5e,Alg5,Mrps6,Tenc1,Cdo1,Taok1,Ahcy,Mrps12,Prodh2,Acsm5,Ldhd,Ghr,Gfm1,mt-Atp8,Mup10,Urad,Rpl11,Ptprd,Dpm3,Msrb1,Apoa5,Etnk2,Mrps25,Dpm1,Hal,Sucla2,Cml1,Fau,Adssl1
GO:0006552	Leucine catabolic process	3	6	1.93	0.0051	Mccc2,Ivd,Mccc1
GO:1901576	Organic substance biosynthetic process	29	2121	0.37	0.0051	Atp5e,Fech,Tm7sf2,Cyp2c44,Agxt,Gne,Mrpl20,Hnf1a,Nt5e,Alg5,Cyp7b1,Mrps6,Hsd3b5,Cdo1,Mrps12,Acsm5,Ldhd,Gfm1,mt-Atp8,Cyp4a12a,Urad,Rpl11,Dpm3,Apoa5,Etnk2,Mrps25,Dpm1,Fau,Adssl1
GO:0043603	Cellular amide metabolic process	15	689	0.57	0.0052	Acadsb,Abcc2,Gne,Mrpl20,Mrps6,Mrps12,Acsm5,Gfm1,Urad,Rpl11,Mrps25,Hal,Sucla2,Cml1,Fau
GO:0006810	Transport	39	3382	0.29	0.006	Plin2,Atp5e,Casc3,Gosr2,Ppif,Slc38a4,Slc10a2,Sfxn2,Abcc2,Agxt,Scamp3,Dnaja1,Pxmp2,Hnf1a,Tmem106b,Arl6ip1,Timm8b,Sfxn5,Kif16b,Cdo1,Itpr2,Kif13a,Hyou1,Ghr,Aqp9,Preb,Abcb10,Slc27a4,mt-Atp8,Slc10a1,Tmco1,Jagn1,Rpl11,Apoa5,Hps1,Micu1,Slc38a3,Cox7a2l,Slc29a1
GO:0019637	Organophosphate metabolic process	15	724	0.55	0.0088	Acadsb,Atp5e,Mccc2,Sult1b1,Nt5e,Acsm5,Ldhd,mt-Atp8,Dpm3,Apoa5,Etnk2,Dpm1,Sucla2,Abhd6,Adssl1
GO:0006811	Ion transport	20	1214	0.45	0.0099	Plin2,Atp5e,Slc38a4,Slc10a2,Sfxn2,Abcc2,Agxt,Pxmp2,Hnf1a,Sfxn5,Itpr2,Aqp9,Slc27a4,mt-Atp8,Slc10a1,Tmco1,Apoa5,Micu1,Slc38a3,Cox7a2l
GO:0006796	Phosphate-containing compound metabolic process	25	1776	0.38	0.0122	Mdp1,Acadsb,Atp5e,Mccc2,Minpp1,Ndufaf1,Gne,Sult1b1,Ntpcr,Nt5e,Tenc1,Taok1,Acsm5,Ldhd,Ghr,mt-Atp8,Mup10,Ptprd,Dpm3,Apoa5,Etnk2,Dpm1,Sucla2,Abhd6,Adssl1
GO:0008202	Steroid metabolic process	8	217	0.8	0.0152	Ebpl,Fech,Tm7sf2,Sult1b1,Hnf1a,Cyp7b1,Hsd3b5,Apoa5
GO:0010876	Lipid localization	9	292	0.72	0.019	Plin2,Slc10a2,Abcc2,Hnf1a,Ldah,Aqp9,Slc27a4,Slc10a1,Apoa5
GO:0071702	Organic substance transport	25	1836	0.36	0.019	Plin2,Casc3,Gosr2,Slc38a4,Slc10a2,Sfxn2,Abcc2,Agxt,Scamp3,Pxmp2,Hnf1a,Arl6ip1,Timm8b,Sfxn5,Kif13a,Aqp9,Preb,Slc27a4,Slc10a1,Jagn1,Rpl11,Apoa5,Hps1,Slc38a3,Slc29a1
GO:0016125	Sterol metabolic process	6	118	0.94	0.0233	Ebpl,Fech,Tm7sf2,Hnf1a,Cyp7b1,Apoa5
GO:0044283	Small molecule biosynthetic process	11	468	0.6	0.0307	Tm7sf2,Cyp2c44,Agxt,Hnf1a,Vkorc1,Nt5e,Cyp7b1,Cdo1,Acsm5,Cyp4a12a,Apoa5
GO:0044249	Cellular biosynthetic process	26	2025	0.34	0.032	Atp5e,Fech,Cyp2c44,Agxt,Mrpl20,Hnf1a,Vkorc1,Nt5e,Alg5,Cyp7b1,Mrps6,Cdo1,Mrps12,Acsm5,Ldhd,Gfm1,mt-Atp8,Cyp4a12a,Urad,Rpl11,Dpm3,Etnk2,Mrps25,Dpm1,Fau,Adssl1
GO:0006869	Lipid transport	8	258	0.72	0.0432	Plin2,Slc10a2,Abcc2,Hnf1a,Aqp9,Slc27a4,Slc10a1,Apoa5
GO:0042493	Response to drug	9	331	0.66	0.0432	Plin2,Cyp2c29,Abcc2,Cyp2c44,Cyp2c37,Cyp2c54,Cyp2c50,Cyp2d11,Adssl1
GO:0043651	Linoleic acid metabolic process	3	16	1.5	0.0432	Cyp2c54,Cyp2c50,Cyp4a12a
GO:0015850	Organic hydroxy compound transport	6	139	0.86	0.0497	Slc10a2,Abcc2,Hnf1a,Aqp9,Slc10a1,Apoa5

### Sheet: Molecular Function (GO)-DOWN
Supplement Table 9. Molecular Function - GO (involving proteins significantly downregulated with Aquamin® - presented in Figure 4 and Supplement Table 6)
#term ID	term description	observed gene count	background gene count	strength	false discovery rate	matching proteins in your network (labels)
GO:0003824	Catalytic activity	71	5224	0.36	2.2e-10	Dbt,Mdp1,Cyp2c29,Acadsb,Atp5e,Dhx58,Glrx5,Mccc2,Ppif,Ebpl,Fech,Tm7sf2,Minpp1,Abcc2,Cyp2c44,Agxt,Ivd,Mccc1,Metap1,Gne,Sult1b1,Creld1,Ppme1,Vkorc1,Ntpcr,Cyb5b,Lactb,Nt5e,Alg5,Cyp7b1,Tenc1,Hsd3b5,Ldah,Kif16b,Cyp2c37,Cdo1,Tubg1,Cyp2c54,Mmaa,Kif13a,Taok1,Suox,Ahcy,Prodh2,Acsm5,Atl2,Ldhd,Etnppl,Abcb10,Gfm1,Pdia4,Slc27a4,Cyp2c50,Cyp4a12a,Ces3b,Mup10,Urad,Ptprd,Ptrh2,Msrb1,Etnk2,Dpm1,Hal,Sucla2,Cml1,Hint…
GO:0016491	Oxidoreductase activity	22	710	0.72	7.44e-07	Cyp2c29,Acadsb,Glrx5,Tm7sf2,Cyp2c44,Ivd,Vkorc1,Cyb5b,Cyp7b1,Hsd3b5,Cyp2c37,Cdo1,Cyp2c54,Suox,Prodh2,Ldhd,Pdia4,Cyp2c50,Cyp4a12a,Msrb1,Cyp2d11,Cox7a2l
GO:0020037	Heme binding	11	131	1.15	1.32e-06	Cyp2c29,Fech,Cyp2c44,Cyb5b,Cyp7b1,Cyp2c37,Cyp2c54,Suox,Cyp2c50,Cyp4a12a,Cyp2d11
GO:0005506	Iron ion binding	11	162	1.06	6.44e-06	Cyp2c29,Fech,Cyp2c44,Nt5e,Cyp7b1,Cyp2c37,Cdo1,Cyp2c54,Cyp2c50,Cyp4a12a,Cyp2d11
GO:0016712	Oxidoreductase activity, acting on paired donors, with incorporation or reduction of molecular oxygen, reduced flavin or flavoprotein as one donor, and incorporation of one atom of oxygen	7	41	1.46	1.06e-05	Cyp2c29,Cyp2c44,Cyp2c37,Cyp2c54,Cyp2c50,Cyp4a12a,Cyp2d11
GO:0008395	Steroid hydroxylase activity	7	47	1.4	2.12e-05	Cyp2c29,Cyp2c44,Cyp7b1,Cyp2c37,Cyp2c54,Cyp2c50,Cyp2d11
GO:0008391	Arachidonic acid monooxygenase activity	6	27	1.58	2.29e-05	Cyp2c29,Cyp2c44,Cyp2c37,Cyp2c54,Cyp2c50,Cyp4a12a
GO:0036094	Small molecule binding	37	2406	0.42	2.29e-05	Dbt,Acadsb,Dhx58,Mccc2,Tm7sf2,Mbl2,Abcc2,Agxt,Ivd,Mccc1,Dnaja1,Gne,Ntpcr,Nt5e,Kif16b,Tubg1,Mmaa,Itpr2,Kif13a,Taok1,Ahcy,Prodh2,Acsm5,Atl2,Ldhd,Hyou1,Etnppl,Abcb10,Gfm1,Slc27a4,Mup10,Apoa5,Etnk2,Dpm1,Sucla2,Hint3,Adssl1
GO:0070330	Aromatase activity	6	32	1.5	4.47e-05	Cyp2c29,Cyp2c37,Cyp2c54,Cyp2c50,Cyp4a12a,Cyp2d11
GO:0004497	Monooxygenase activity	8	106	1.11	0.00017	Cyp2c29,Cyp2c44,Cyp7b1,Cyp2c37,Cyp2c54,Cyp2c50,Cyp4a12a,Cyp2d11
GO:0008392	Arachidonic acid epoxygenase activity	5	22	1.59	0.0002	Cyp2c29,Cyp2c44,Cyp2c37,Cyp2c54,Cyp2c50
GO:0097159	Organic cyclic compound binding	52	4858	0.26	0.0013	Dbt,Cyp2c29,Acadsb,Casc3,Dhx58,Grb7,Mccc2,Fech,Tm7sf2,Abcc2,Cyp2c44,Agxt,Ivd,Mccc1,Dnaja1,Gne,Mrpl20,Hnf1a,Ntpcr,Cyb5b,Nt5e,Cyp7b1,Mrps6,Hsd3b5,Kif16b,Cyp2c37,Tubg1,Cyp2c54,Mmaa,Kif13a,Taok1,Suox,Ahcy,Prodh2,Acsm5,Atl2,Ldhd,Hyou1,Etnppl,Preb,Abcb10,Gfm1,Slc27a4,Cyp2c50,Cyp4a12a,Rpl11,Apoa5,Etnk2,Sucla2,Hint3,Cyp2d11,Adssl1
GO:0000166	Nucleotide binding	29	2021	0.39	0.0023	Acadsb,Dhx58,Mccc2,Tm7sf2,Abcc2,Ivd,Mccc1,Dnaja1,Gne,Ntpcr,Nt5e,Kif16b,Tubg1,Mmaa,Kif13a,Taok1,Ahcy,Prodh2,Acsm5,Atl2,Ldhd,Hyou1,Abcb10,Gfm1,Slc27a4,Etnk2,Sucla2,Hint3,Adssl1
GO:0016705	Oxidoreductase activity, acting on paired donors, with incorporation or reduction of molecular oxygen	8	169	0.9	0.0033	Cyp2c29,Cyp2c44,Cyp7b1,Cyp2c37,Cyp2c54,Cyp2c50,Cyp4a12a,Cyp2d11
GO:1901363	Heterocyclic compound binding	50	4771	0.25	0.0033	Dbt,Cyp2c29,Acadsb,Casc3,Dhx58,Grb7,Mccc2,Fech,Tm7sf2,Abcc2,Cyp2c44,Agxt,Ivd,Mccc1,Dnaja1,Gne,Mrpl20,Hnf1a,Ntpcr,Cyb5b,Nt5e,Cyp7b1,Mrps6,Kif16b,Cyp2c37,Tubg1,Cyp2c54,Mmaa,Kif13a,Taok1,Suox,Ahcy,Prodh2,Acsm5,Atl2,Ldhd,Hyou1,Etnppl,Preb,Abcb10,Gfm1,Slc27a4,Cyp2c50,Cyp4a12a,Rpl11,Etnk2,Sucla2,Hint3,Cyp2d11,Adssl1
GO:0043167	Ion binding	53	5439	0.22	0.012	Dbt,Mdp1,Cyp2c29,Acadsb,Dhx58,Grb7,Glrx5,Mccc2,Fech,Mbl2,Abcc2,Cyp2c44,Agxt,Ivd,Mccc1,Metap1,Dnaja1,Gne,Creld1,Ntpcr,Cyb5b,Nt5e,Cyp7b1,Timm8b,Tenc1,Kif16b,Cyp2c37,Cdo1,Tubg1,Cyp2c54,Mmaa,Itpr2,Kif13a,Taok1,Suox,Ahcy,Prodh2,Acsm5,Atl2,Ldhd,Hyou1,Etnppl,Abcb10,Gfm1,Cyp2c50,Cyp4a12a,Msrb1,Apoa5,Etnk2,Sucla2,Micu1,Cyp2d11,Adssl1
GO:0016874	Ligase activity	7	160	0.87	0.0162	Atp5e,Mccc2,Mccc1,Acsm5,Slc27a4,Sucla2,Adssl1
GO:0016787	Hydrolase activity	28	2263	0.32	0.0332	Mdp1,Atp5e,Dhx58,Minpp1,Abcc2,Metap1,Gne,Ppme1,Ntpcr,Lactb,Nt5e,Tenc1,Ldah,Kif16b,Tubg1,Mmaa,Kif13a,Ahcy,Atl2,Abcb10,Gfm1,Ces3b,Ptprd,Ptrh2,Hint3,Abhd6,Adssl1,Ptrhd1
GO:0043168	Anion binding	31	2678	0.29	0.0425	Dbt,Acadsb,Dhx58,Grb7,Mccc2,Mbl2,Abcc2,Agxt,Ivd,Mccc1,Dnaja1,Gne,Ntpcr,Kif16b,Tubg1,Mmaa,Itpr2,Kif13a,Taok1,Prodh2,Acsm5,Atl2,Ldhd,Hyou1,Etnppl,Abcb10,Gfm1,Apoa5,Etnk2,Sucla2,Adssl1
GO:0004485	methylcrotonoyl-CoA carboxylase activity	2	2	2.23	0.0482	Mccc2,Mccc1
GO:0008514	Organic anion transmembrane transporter activity	7	201	0.77	0.0482	Slc38a4,Slc10a2,Sfxn2,Abcc2,Sfxn5,Slc10a1,Slc38a3
GO:0046943	Carboxylic acid transmembrane transporter activity	6	138	0.87	0.0482	Slc38a4,Slc10a2,Sfxn2,Sfxn5,Slc10a1,Slc38a3

### Sheet: Cellular Component (GO)-DOWN
Supplement Table 9. Cellular Component - GO (involving proteins significantly downregulated with Aquamin® - presented in Figure 4 and Supplement Table 6)
#term ID	term description	observed gene count	background gene count	strength	false discovery rate	matching proteins in your network (labels)
GO:0005739	Mitochondrion	43	1776	0.61	1.29e-12	Dbt,Acadsb,Atp5e,Glrx5,Mccc2,Ppif,Fech,Sfxn2,Agxt,Ndufaf1,Ivd,Mccc1,Dnaja1,Ndufs5,Mrpl20,Pxmp2,Cyb5b,Lactb,Mrps6,Slc25a21,Timm8b,Hsd3b5,Sfxn5,Mmaa,Suox,Mrps12,Prodh2,Acsm5,Ldhd,Ghr,Tmem143,Etnppl,Abcb10,Gfm1,mt-Atp8,Ptrh2,Mrps25,Minos1,Sucla2,Cml1,Micu1,Abhd6,Cox7a2l
GO:0031090	Organelle membrane	52	2973	0.47	9.97e-11	Cyp2c29,Surf4,Atp5e,Casc3,Gosr2,Txndc15,Ppif,Ebpl,Fech,Tm7sf2,Sfxn2,Cyp2c44,Ivd,Mccc1,Scamp3,Ndufs5,Pxmp2,Tmem106b,Arl6ip1,Vkorc1,Cyb5b,Alg5,Cyp7b1,Slc25a21,Timm8b,Hsd3b5,Sfxn5,Kif16b,Cyp2c37,Cyp2c54,Itpr2,Kif13a,Prodh2,Atl2,Ldhd,Preb,Abcb10,Slc27a4,Cyp2c50,mt-Atp8,Cyp4a12a,Tmco1,Jagn1,Dpm3,Emc6,Minos1,Dpm1,Cml1,Micu1,Abhd6,Cyp2d11,Cox7a2l
GO:0005737	Cytoplasm	99	10283	0.21	6.07e-09	Dbt,Plin2,Cyp2c29,Surf4,Acadsb,Atp5e,Casc3,Dhx58,Grb7,Sdc1,Gosr2,Glrx5,Mccc2,Ppif,Ebpl,Fech,Tm7sf2,Minpp1,Sfxn2,Cyp2c44,Agxt,Ndufaf1,Ivd,Mccc1,Scamp3,Metap1,Dnaja1,Gne,Ndufs5,Mrpl20,Sult1b1,Pxmp2,Hnf1a,Tmem106b,Arpc1a,Arl6ip1,Vkorc1,Cyb5b,Lactb,Nt5e,Mrps6,Slc25a21,Timm8b,Hsd3b5,Sfxn5,Ldah,Kif16b,Cyp2c37,Cdo1,Tubg1,Cyp2c54,Mmaa,Itpr2,Kif13a,Taok1,Suox,Ahcy,Mrps12,Prodh2,Acsm5,Atl2,Ldhd,Hyou1,Ghr,T…
GO:0005743	Mitochondrial inner membrane	19	435	0.87	1.26e-08	Atp5e,Ppif,Fech,Sfxn2,Mccc1,Ndufs5,Cyb5b,Slc25a21,Timm8b,Hsd3b5,Sfxn5,Prodh2,Ldhd,Abcb10,mt-Atp8,Minos1,Cml1,Micu1,Cox7a2l
GO:0019866	Organelle inner membrane	20	492	0.84	1.26e-08	Atp5e,Ppif,Fech,Tm7sf2,Sfxn2,Mccc1,Ndufs5,Cyb5b,Slc25a21,Timm8b,Hsd3b5,Sfxn5,Prodh2,Ldhd,Abcb10,mt-Atp8,Minos1,Cml1,Micu1,Cox7a2l
GO:0005789	Endoplasmic reticulum membrane	26	940	0.67	2.49e-08	Cyp2c29,Surf4,Gosr2,Ebpl,Tm7sf2,Cyp2c44,Arl6ip1,Vkorc1,Alg5,Cyp7b1,Hsd3b5,Cyp2c37,Cyp2c54,Itpr2,Atl2,Preb,Slc27a4,Cyp2c50,Cyp4a12a,Tmco1,Jagn1,Dpm3,Emc6,Dpm1,Cml1,Cyp2d11
GO:0110165	Cellular anatomical entity	122	15632	0.12	2.49e-08	Dbt,Plin2,Cyp2c29,Herpud2,Ankrd28,Surf4,Acadsb,Atp5e,Casc3,Dhx58,Grb7,Sdc1,Gosr2,Glrx5,Txndc15,Mccc2,Ppif,Ebpl,Slc38a4,Slc10a2,Fech,Tm7sf2,Mbl2,Minpp1,Sfxn2,Abcc2,Cyp2c44,Inhbc,Agxt,Ndufaf1,Ivd,Mccc1,Scamp3,Metap1,Dnaja1,Gne,Ndufs5,Mrpl20,Sult1b1,Pxmp2,Hnf1a,Tmem106b,Arpc1a,Creld1,Arl6ip1,Vkorc1,Cyb5b,Lactb,Nt5e,Alg5,Cyp7b1,Mrps6,Slc25a21,Timm8b,Tenc1,Hsd3b5,Sfxn5,Serpina3k,Ldah,Kif16b,Cyp2c37,Cd…
GO:0005740	Mitochondrial envelope	22	697	0.73	5.55e-08	Atp5e,Ppif,Fech,Sfxn2,Ivd,Mccc1,Ndufs5,Cyb5b,Slc25a21,Timm8b,Hsd3b5,Sfxn5,Suox,Prodh2,Ldhd,Abcb10,mt-Atp8,Minos1,Cml1,Micu1,Abhd6,Cox7a2l
GO:0031966	Mitochondrial membrane	21	647	0.74	8.29e-08	Atp5e,Ppif,Fech,Sfxn2,Ivd,Mccc1,Ndufs5,Cyb5b,Slc25a21,Timm8b,Hsd3b5,Sfxn5,Prodh2,Ldhd,Abcb10,mt-Atp8,Minos1,Cml1,Micu1,Abhd6,Cox7a2l
GO:0043227	Membrane-bounded organelle	96	10370	0.2	1.17e-07	Dbt,Plin2,Cyp2c29,Ankrd28,Surf4,Acadsb,Atp5e,Casc3,Sdc1,Gosr2,Glrx5,Txndc15,Mccc2,Ppif,Ebpl,Slc10a2,Fech,Tm7sf2,Minpp1,Sfxn2,Cyp2c44,Agxt,Ndufaf1,Ivd,Mccc1,Scamp3,Dnaja1,Ndufs5,Mrpl20,Pxmp2,Hnf1a,Tmem106b,Arpc1a,Arl6ip1,Vkorc1,Cyb5b,Lactb,Nt5e,Alg5,Cyp7b1,Mrps6,Slc25a21,Timm8b,Hsd3b5,Sfxn5,Ldah,Kif16b,Cyp2c37,Tubg1,Cyp2c54,Mmaa,Itpr2,Kif13a,Suox,Ahcy,Mrps12,Prodh2,Acsm5,Atl2,Ldhd,Hyou1,Ghr,Tmem14…
GO:0043231	Intracellular membrane-bounded organelle	91	9507	0.21	1.25e-07	Dbt,Plin2,Cyp2c29,Ankrd28,Surf4,Acadsb,Atp5e,Casc3,Sdc1,Gosr2,Glrx5,Mccc2,Ppif,Ebpl,Slc10a2,Fech,Tm7sf2,Minpp1,Sfxn2,Cyp2c44,Agxt,Ndufaf1,Ivd,Mccc1,Scamp3,Dnaja1,Ndufs5,Mrpl20,Pxmp2,Hnf1a,Tmem106b,Arpc1a,Arl6ip1,Vkorc1,Cyb5b,Lactb,Nt5e,Cyp7b1,Mrps6,Slc25a21,Timm8b,Hsd3b5,Sfxn5,Ldah,Cyp2c37,Tubg1,Cyp2c54,Mmaa,Itpr2,Kif13a,Suox,Ahcy,Mrps12,Prodh2,Acsm5,Atl2,Ldhd,Hyou1,Ghr,Tmem143,Etnppl,Aqp9,Preb,A…
GO:0043226	Organelle	100	11550	0.17	1.43e-06	Dbt,Plin2,Cyp2c29,Ankrd28,Surf4,Acadsb,Atp5e,Casc3,Grb7,Sdc1,Gosr2,Glrx5,Txndc15,Mccc2,Ppif,Ebpl,Slc10a2,Fech,Tm7sf2,Minpp1,Sfxn2,Cyp2c44,Agxt,Ndufaf1,Ivd,Mccc1,Scamp3,Dnaja1,Ndufs5,Mrpl20,Pxmp2,Hnf1a,Tmem106b,Arpc1a,Arl6ip1,Vkorc1,Cyb5b,Lactb,Nt5e,Alg5,Cyp7b1,Mrps6,Slc25a21,Timm8b,Hsd3b5,Sfxn5,Ldah,Kif16b,Cyp2c37,Tubg1,Cyp2c54,Mmaa,Itpr2,Kif13a,Taok1,Suox,Ahcy,Mrps12,Prodh2,Acsm5,Atl2,Ldhd,Hyou1…
GO:0016020	Membrane	77	7623	0.23	1.65e-06	Plin2,Cyp2c29,Herpud2,Surf4,Atp5e,Casc3,Grb7,Sdc1,Gosr2,Txndc15,Ppif,Ebpl,Slc38a4,Slc10a2,Fech,Tm7sf2,Minpp1,Sfxn2,Abcc2,Cyp2c44,Ivd,Mccc1,Scamp3,Dnaja1,Ndufs5,Pxmp2,Tmem106b,Arpc1a,Creld1,Arl6ip1,Vkorc1,Cyb5b,Nt5e,Alg5,Cyp7b1,Slc25a21,Timm8b,Tenc1,Hsd3b5,Sfxn5,Kif16b,Cyp2c37,Cdo1,Cyp2c54,Itpr2,Kif13a,Prodh2,Atl2,Ldhd,Ghr,Tmem143,Aqp9,Preb,Abcb10,Slc27a4,Cyp2c50,mt-Atp8,Cyp4a12a,Tmem19,Slc10a1,Tm…
GO:0043229	Intracellular organelle	97	11084	0.17	2.17e-06	Dbt,Plin2,Cyp2c29,Ankrd28,Surf4,Acadsb,Atp5e,Casc3,Grb7,Sdc1,Gosr2,Glrx5,Mccc2,Ppif,Ebpl,Slc10a2,Fech,Tm7sf2,Minpp1,Sfxn2,Cyp2c44,Agxt,Ndufaf1,Ivd,Mccc1,Scamp3,Dnaja1,Ndufs5,Mrpl20,Pxmp2,Hnf1a,Tmem106b,Arpc1a,Arl6ip1,Vkorc1,Cyb5b,Lactb,Nt5e,Cyp7b1,Mrps6,Slc25a21,Timm8b,Hsd3b5,Sfxn5,Ldah,Kif16b,Cyp2c37,Tubg1,Cyp2c54,Mmaa,Itpr2,Kif13a,Taok1,Suox,Ahcy,Mrps12,Prodh2,Acsm5,Atl2,Ldhd,Hyou1,Ghr,Tmem143,…
GO:0005759	Mitochondrial matrix	14	340	0.84	3.41e-06	Dbt,Acadsb,Glrx5,Mccc2,Ppif,Agxt,Ndufaf1,Ivd,Mccc1,Mrpl20,Mrps6,Mrps12,Acsm5,Mrps25
GO:0005622	Intracellular	104	12596	0.15	5.1e-06	Dbt,Plin2,Cyp2c29,Ankrd28,Surf4,Acadsb,Atp5e,Casc3,Dhx58,Grb7,Sdc1,Gosr2,Glrx5,Mccc2,Ppif,Ebpl,Slc10a2,Fech,Tm7sf2,Minpp1,Sfxn2,Cyp2c44,Agxt,Ndufaf1,Ivd,Mccc1,Scamp3,Metap1,Dnaja1,Gne,Ndufs5,Mrpl20,Sult1b1,Pxmp2,Hnf1a,Tmem106b,Arpc1a,Arl6ip1,Vkorc1,Cyb5b,Lactb,Nt5e,Cyp7b1,Mrps6,Slc25a21,Timm8b,Hsd3b5,Sfxn5,Ldah,Kif16b,Cyp2c37,Cdo1,Tubg1,Cyp2c54,Mmaa,Itpr2,Kif13a,Taok1,Suox,Ahcy,Mrps12,Prodh2,Acsm…
GO:0031967	Organelle envelope	24	1131	0.56	7.72e-06	Atp5e,Casc3,Ppif,Fech,Tm7sf2,Sfxn2,Ivd,Mccc1,Ndufs5,Cyb5b,Slc25a21,Timm8b,Hsd3b5,Sfxn5,Suox,Prodh2,Ldhd,Abcb10,mt-Atp8,Minos1,Cml1,Micu1,Abhd6,Cox7a2l
GO:0098798	Mitochondrial protein complex	11	261	0.85	7.59e-05	Atp5e,Ppif,Mccc1,Ndufs5,Mrpl20,Mrps6,Mrps12,mt-Atp8,Mrps25,Minos1,Micu1
GO:0031301	Integral component of organelle membrane	11	354	0.72	0.0012	Tm7sf2,Sfxn2,Arl6ip1,Sfxn5,Preb,Abcb10,Tmco1,Dpm3,Emc6,Minos1,Micu1
GO:0016021	Integral component of membrane	48	4539	0.25	0.0016	Herpud2,Surf4,Sdc1,Gosr2,Txndc15,Ppif,Ebpl,Slc38a4,Slc10a2,Tm7sf2,Sfxn2,Abcc2,Scamp3,Pxmp2,Tmem106b,Creld1,Arl6ip1,Vkorc1,Cyb5b,Alg5,Cyp7b1,Slc25a21,Hsd3b5,Sfxn5,Itpr2,Atl2,Ghr,Tmem143,Aqp9,Preb,Abcb10,Slc27a4,mt-Atp8,Tmem19,Slc10a1,Tmco1,Jagn1,Ptprd,Dpm3,Emc6,Minos1,Cml1,Minar2,Micu1,Abhd6,Slc38a3,Slc29a1,Tmem205
GO:0031224	Intrinsic component of membrane	49	4707	0.25	0.0018	Herpud2,Surf4,Sdc1,Gosr2,Txndc15,Ppif,Ebpl,Slc38a4,Slc10a2,Tm7sf2,Sfxn2,Abcc2,Scamp3,Pxmp2,Tmem106b,Creld1,Arl6ip1,Vkorc1,Cyb5b,Nt5e,Alg5,Cyp7b1,Slc25a21,Hsd3b5,Sfxn5,Itpr2,Atl2,Ghr,Tmem143,Aqp9,Preb,Abcb10,Slc27a4,mt-Atp8,Tmem19,Slc10a1,Tmco1,Jagn1,Ptprd,Dpm3,Emc6,Minos1,Cml1,Minar2,Micu1,Abhd6,Slc38a3,Slc29a1,Tmem205
GO:0012505	Endomembrane system	42	3859	0.27	0.0032	Cyp2c29,Surf4,Casc3,Sdc1,Gosr2,Ebpl,Tm7sf2,Minpp1,Cyp2c44,Scamp3,Dnaja1,Tmem106b,Arl6ip1,Vkorc1,Alg5,Cyp7b1,Hsd3b5,Ldah,Kif16b,Cyp2c37,Tubg1,Cyp2c54,Itpr2,Kif13a,Atl2,Hyou1,Preb,Pdia4,Slc27a4,Cyp2c50,Cyp4a12a,Serpina1e,Ces3b,Tmco1,Jagn1,Dpm3,Emc6,Apoa5,Dpm1,Cml1,Abhd6,Cyp2d11
GO:0005783	Endoplasmic reticulum	20	1311	0.41	0.009	Ebpl,Tm7sf2,Minpp1,Dnaja1,Arl6ip1,Vkorc1,Ldah,Itpr2,Atl2,Hyou1,Preb,Pdia4,Slc27a4,Serpina1e,Ces3b,Tmco1,Jagn1,Dpm3,Dpm1,Cml1
GO:0032592	Integral component of mitochondrial membrane	5	78	1.04	0.0117	Sfxn2,Sfxn5,Abcb10,Minos1,Micu1
GO:1905202	methylcrotonoyl-CoA carboxylase complex	2	2	2.23	0.0172	Mccc2,Mccc1
GO:0030176	Integral component of endoplasmic reticulum membrane	6	143	0.85	0.0205	Tm7sf2,Arl6ip1,Preb,Tmco1,Dpm3,Emc6
GO:0033185	Dolichol-phosphate-mannose synthase complex	2	3	2.05	0.0263	Dpm3,Dpm1

### Sheet: KEGG Pathways-DOWN
Supplement Table 9. KEGG Pathways (involving proteins significantly downregulated with Aquamin® - presented in Figure 4 and Supplement Table 6)
#term ID	term description	observed gene count	background gene count	strength	false discovery rate	matching proteins in your network (labels)
mmu01100	Metabolic pathways	39	1536	0.63	1.87e-12	Dbt,Cyp2c29,Acadsb,Atp5e,Mccc2,Fech,Tm7sf2,Minpp1,Cyp2c44,Agxt,Ivd,Mccc1,Gne,Ndufs5,Vkorc1,Ntpcr,Nt5e,Alg5,Hsd3b5,Cyp2c37,Cdo1,Cyp2c54,Suox,Ahcy,Prodh2,Acsm5,Ldhd,Etnppl,Cyp2c50,mt-Atp8,Cyp4a12a,Urad,Dpm3,Etnk2,Dpm1,Hal,Sucla2,Cml1,Adssl1
mmu00140	Steroid hormone biosynthesis	8	86	1.2	1.86e-05	Cyp2c29,Cyp2c44,Cyp7b1,Hsd3b5,Cyp2c37,Cyp2c54,Cyp2c50,Cyp2d11
mmu04750	Inflammatory mediator regulation of TRP channels	7	118	1	0.0014	Cyp2c29,Cyp2c44,Cyp2c37,Cyp2c54,Itpr2,Cyp2c50,Cyp4a12a
mmu00590	Arachidonic acid metabolism	6	86	1.07	0.0015	Cyp2c29,Cyp2c44,Cyp2c37,Cyp2c54,Cyp2c50,Cyp4a12a
mmu00591	Linoleic acid metabolism	5	47	1.26	0.0015	Cyp2c29,Cyp2c44,Cyp2c37,Cyp2c54,Cyp2c50
mmu04726	Serotonergic synapse	7	126	0.97	0.0015	Cyp2c29,Cyp2c44,Cyp2c37,Cyp2c54,Itpr2,Cyp2c50,Cyp2d11
mmu00280	Valine, leucine and isoleucine degradation	5	55	1.19	0.0016	Dbt,Acadsb,Mccc2,Ivd,Mccc1
mmu00830	Retinol metabolism	6	92	1.04	0.0016	Cyp2c29,Cyp2c44,Cyp2c37,Cyp2c54,Cyp2c50,Cyp4a12a
mmu05204	Chemical carcinogenesis	5	97	0.94	0.0171	Cyp2c29,Cyp2c44,Cyp2c37,Cyp2c54,Cyp2c50

### Sheet: WikiPathways-DOWN
Supplement Table 9. WikiPathways (involving proteins significantly downregulated with Aquamin® - presented in Figure 4 and Supplement Table 6)
#term ID	term description	observed gene count	background gene count	strength	false discovery rate	matching proteins in your network (labels)
WP4349	Eicosanoid metabolism via cytochrome P450 monooxygenases (CYP)	5	16	1.72	0.00021	Cyp2c29,Cyp2c44,Cyp2c37,Cyp2c54,Cyp4a12a

### Sheet: Tissue expression-DOWN
Supplement Table 9. Tissue expression (involving proteins significantly downregulated with Aquamin® - presented in Figure 4 and Supplement Table 6)
#term ID	term description	observed gene count	background gene count	strength	false discovery rate	matching proteins in your network (labels)
BTO:0000759	Liver	54	1546	0.77	1.88e-24	Dbt,Plin2,Cyp2c29,Acadsb,Atp5e,Grb7,Sdc1,Glrx5,Ppif,Slc38a4,Slc10a2,Fech,Tm7sf2,Mbl2,Abcc2,Agxt,Ivd,Gne,Pxmp2,Hnf1a,Vkorc1,Cyb5b,Lactb,Nt5e,Cyp7b1,Hsd3b5,Serpina3k,Ttc36,Cyp2c37,Cdo1,Cyp2c54,Suox,Prodh2,Acsm5,Atl2,Ldhd,Aqp9,Cyp2c50,mt-Atp8,Cyp4a12a,Serpina1e,Ces3b,Slc10a1,Ptprd,Dpm3,Apoa5,Dpm1,Hal,Sucla2,Cml1,Abhd6,Slc38a3,Slc29a1,Fau
BTO:0000345	Digestive gland	58	2031	0.69	1.1e-22	Dbt,Plin2,Cyp2c29,Acadsb,Atp5e,Grb7,Sdc1,Gosr2,Glrx5,Ppif,Slc38a4,Slc10a2,Fech,Tm7sf2,Mbl2,Sfxn2,Abcc2,Agxt,Ivd,Gne,Pxmp2,Hnf1a,Vkorc1,Cyb5b,Lactb,Nt5e,Cyp7b1,Hsd3b5,Serpina3k,Ttc36,Cyp2c37,Cdo1,Cyp2c54,Itpr2,Suox,Prodh2,Acsm5,Atl2,Ldhd,Aqp9,Cyp2c50,mt-Atp8,Cyp4a12a,Serpina1e,Ces3b,Slc10a1,Ptprd,Dpm3,Farp2,Apoa5,Dpm1,Hal,Sucla2,Cml1,Abhd6,Slc38a3,Slc29a1,Fau
BTO:0001491	Viscus	67	3991	0.45	9.47e-15	Dbt,Plin2,Cyp2c29,Acadsb,Atp5e,Dhx58,Grb7,Sdc1,Gosr2,Glrx5,Ppif,Slc38a4,Slc10a2,Fech,Tm7sf2,Mbl2,Sfxn2,Abcc2,Agxt,Ivd,Mccc1,Gne,Sult1b1,Pxmp2,Hnf1a,Arpc1a,Vkorc1,Cyb5b,Lactb,Nt5e,Cyp7b1,Tenc1,Hsd3b5,Serpina3k,Ttc36,Cyp2c37,Cdo1,Cyp2c54,Itpr2,Taok1,Suox,Ahcy,Prodh2,Acsm5,Atl2,Ldhd,Ghr,Aqp9,Cyp2c50,mt-Atp8,Cyp4a12a,Serpina1e,Ces3b,Slc10a1,Ptprd,Dpm3,Farp2,Apoa5,Dpm1,Hal,Sucla2,Cml1,Micu1,Abhd6,Slc3…
BTO:0001488	Endocrine gland	68	4420	0.42	3.34e-13	Dbt,Plin2,Cyp2c29,Acadsb,Atp5e,Grb7,Sdc1,Gosr2,Glrx5,Ppif,Slc38a4,Slc10a2,Fech,Tm7sf2,Mbl2,Sfxn2,Abcc2,Agxt,Ndufaf1,Ivd,Gne,Pxmp2,Hnf1a,Arpc1a,Vkorc1,Cyb5b,Lactb,Nt5e,Cyp7b1,Tenc1,Hsd3b5,Serpina3k,Ttc36,Cyp2c37,Cdo1,Tubg1,Cyp2c54,Itpr2,Taok1,Suox,Prodh2,Acsm5,Atl2,Ldhd,Aqp9,Pdia4,Cyp2c50,mt-Atp8,Cyp4a12a,Serpina1e,Ces3b,Slc10a1,Jagn1,Ptprd,Dpm3,Farp2,Apoa5,Etnk2,Dpm1,Hal,Sucla2,Cml1,Micu1,Abhd6,S…
BTO:0000522	Gland	73	5187	0.38	1.06e-12	Dbt,Plin2,Cyp2c29,Acadsb,Atp5e,Grb7,Sdc1,Gosr2,Glrx5,Ppif,Slc38a4,Slc10a2,Fech,Tm7sf2,Mbl2,Sfxn2,Abcc2,Agxt,Ndufaf1,Ivd,Mccc1,Scamp3,Metap1,Gne,Pxmp2,Hnf1a,Arpc1a,Vkorc1,Cyb5b,Lactb,Nt5e,Cyp7b1,Tenc1,Hsd3b5,Serpina3k,Ttc36,Cyp2c37,Cdo1,Tubg1,Cyp2c54,Itpr2,Taok1,Suox,Ahcy,Prodh2,Acsm5,Atl2,Ldhd,Ghr,Aqp9,Pdia4,Cyp2c50,mt-Atp8,Cyp4a12a,Serpina1e,Ces3b,Slc10a1,Jagn1,Ptprd,Dpm3,Farp2,Apoa5,Etnk2,Dpm1,…
BTO:0000000	Tissues, cell types and enzyme sources	91	9281	0.22	6.71e-08	Dbt,Plin2,Mdp1,Cyp2c29,Acadsb,Atp5e,Casc3,Dhx58,Grb7,Sdc1,Gosr2,Glrx5,Ppif,Slc38a4,Slc10a2,Fech,Tm7sf2,Mbl2,Minpp1,Sfxn2,Abcc2,Agxt,Ndufaf1,Ivd,Mccc1,Scamp3,Metap1,Dnaja1,Gne,Mrpl20,Sult1b1,Pxmp2,Hnf1a,Arpc1a,Ppme1,Vkorc1,Cyb5b,Lactb,Nt5e,Cyp7b1,Tenc1,Hsd3b5,Serpina3k,Ttc36,Cyp2c37,Cdo1,Tubg1,Cyp2c54,Mmaa,Itpr2,Kif13a,Taok1,Suox,Ahcy,Prodh2,Acsm5,Atl2,Ldhd,Hyou1,Ghr,Tmem143,Aqp9,Preb,Abcb10,Gfm1,…
BTO:0001489	Whole body	90	9158	0.22	7.98e-08	Dbt,Plin2,Mdp1,Cyp2c29,Acadsb,Atp5e,Casc3,Dhx58,Grb7,Sdc1,Gosr2,Glrx5,Ppif,Slc38a4,Slc10a2,Fech,Tm7sf2,Mbl2,Minpp1,Sfxn2,Abcc2,Agxt,Ndufaf1,Ivd,Mccc1,Scamp3,Metap1,Dnaja1,Gne,Mrpl20,Sult1b1,Pxmp2,Hnf1a,Arpc1a,Ppme1,Vkorc1,Cyb5b,Lactb,Nt5e,Cyp7b1,Tenc1,Hsd3b5,Serpina3k,Ttc36,Cyp2c37,Cdo1,Tubg1,Cyp2c54,Mmaa,Itpr2,Kif13a,Taok1,Suox,Ahcy,Prodh2,Acsm5,Atl2,Ldhd,Hyou1,Ghr,Tmem143,Aqp9,Preb,Abcb10,Pdia4…
BTO:0000431	Excretory gland	31	1940	0.43	9.17e-05	Grb7,Sdc1,Gosr2,Slc10a2,Abcc2,Ndufaf1,Mccc1,Metap1,Gne,Hnf1a,Arpc1a,Vkorc1,Lactb,Nt5e,Ttc36,Cdo1,Tubg1,Taok1,Ahcy,Prodh2,Ldhd,Ghr,Ptprd,Dpm3,Dpm1,Cml1,Micu1,Abhd6,Slc29a1,Fau,Adssl1
BTO:0000671	Kidney	24	1453	0.45	0.0012	Grb7,Gosr2,Slc10a2,Abcc2,Mccc1,Gne,Hnf1a,Arpc1a,Vkorc1,Lactb,Nt5e,Ttc36,Cdo1,Ahcy,Prodh2,Ldhd,Ghr,Ptprd,Dpm3,Cml1,Micu1,Abhd6,Slc29a1,Fau
BTO:0001244	Urinary tract	25	1554	0.44	0.0012	Grb7,Gosr2,Slc10a2,Abcc2,Mccc1,Gne,Hnf1a,Arpc1a,Vkorc1,Lactb,Nt5e,Ttc36,Cdo1,Taok1,Ahcy,Prodh2,Ldhd,Ghr,Ptprd,Dpm3,Cml1,Micu1,Abhd6,Slc29a1,Fau
BTO:0003092	Urinary system	25	1544	0.44	0.0012	Grb7,Gosr2,Slc10a2,Abcc2,Mccc1,Gne,Hnf1a,Arpc1a,Vkorc1,Lactb,Nt5e,Ttc36,Cdo1,Taok1,Ahcy,Prodh2,Ldhd,Ghr,Ptprd,Dpm3,Cml1,Micu1,Abhd6,Slc29a1,Fau
BTO:0000088	Cardiovascular system	18	1088	0.45	0.017	Plin2,Gosr2,Mbl2,Ndufaf1,Metap1,Arpc1a,Nt5e,Itpr2,Kif13a,Taok1,Ldhd,Tmem143,Abcb10,Minos1,Dpm1,Sucla2,Slc29a1,Adssl1
BTO:0000562	Heart	17	980	0.47	0.017	Plin2,Gosr2,Mbl2,Ndufaf1,Metap1,Arpc1a,Nt5e,Itpr2,Taok1,Ldhd,Tmem143,Abcb10,Minos1,Dpm1,Sucla2,Slc29a1,Adssl1
BTO:0001487	Adipose tissue	14	701	0.53	0.017	Plin2,Ndufaf1,Mrpl20,Vkorc1,Lactb,Nt5e,Ldhd,Tmem143,Abcb10,Ptprd,Minos1,Micu1,Fau,Adssl1
BTO:0000122	Bile duct	3	13	1.59	0.0193	Slc10a2,Abcc2,Slc10a1

### Sheet: Subcellular localization-DOWN
Supplement Table 9. Subcellular localization (involving proteins significantly downregulated with Aquamin® - presented in Figure 4 and Supplement Table 6)
#term ID	term description	observed gene count	background gene count	strength	false discovery rate	matching proteins in your network (labels)
GOCC:0005739	Mitochondrion	34	1178	0.69	2.92e-11	Dbt,Acadsb,Atp5e,Glrx5,Mccc2,Ppif,Fech,Sfxn2,Agxt,Ndufaf1,Ivd,Mccc1,Ndufs5,Mrpl20,Pxmp2,Cyb5b,Lactb,Mrps6,Slc25a21,Hsd3b5,Mmaa,Suox,Mrps12,Prodh2,Ldhd,Abcb10,Gfm1,mt-Atp8,Mrps25,Minos1,Sucla2,Micu1,Abhd6,Cox7a2l
GOCC:0005737	Cytoplasm	71	6579	0.26	5.58e-06	Dbt,Plin2,Mdp1,Surf4,Acadsb,Atp5e,Casc3,Dhx58,Grb7,Sdc1,Gosr2,Glrx5,Mccc2,Ppif,Fech,Sfxn2,Agxt,Ndufaf1,Ivd,Mccc1,Scamp3,Dnaja1,Gne,Ndufs5,Mrpl20,Sult1b1,Pxmp2,Hnf1a,Tmem106b,Arl6ip1,Cyb5b,Lactb,Nt5e,Mrps6,Slc25a21,Timm8b,Hsd3b5,Serpina3k,Kif16b,Cdo1,Tubg1,Mmaa,Itpr2,Kif13a,Suox,Ahcy,Mrps12,Prodh2,Ldhd,Hyou1,Preb,Abcb10,Gfm1,Pdia4,Slc27a4,mt-Atp8,Urad,Rpl11,Msrb1,Farp2,Mrps25,Minos1,Dpm1,Sucla2,Cm…
GOCC:0098798	Mitochondrial protein complex	11	270	0.84	0.00079	Atp5e,Ppif,Mccc1,Ndufs5,Mrpl20,Mrps6,Mrps12,mt-Atp8,Mrps25,Minos1,Micu1
GOCC:0031090	Organelle membrane	28	1749	0.43	0.00081	Cyp2c29,Atp5e,Gosr2,Ppif,Fech,Tm7sf2,Sfxn2,Scamp3,Ndufs5,Pxmp2,Tmem106b,Arl6ip1,Cyb5b,Hsd3b5,Cyp2c37,Itpr2,Kif13a,Preb,Abcb10,mt-Atp8,Tmco1,Emc6,Minos1,Cml1,Micu1,Abhd6,Cyp2d11,Cox7a2l
GOCC:0043227	Membrane-bounded organelle	69	7176	0.21	0.00081	Dbt,Plin2,Mdp1,Cyp2c29,Ankrd28,Surf4,Acadsb,Atp5e,Casc3,Sdc1,Gosr2,Glrx5,Mccc2,Ppif,Fech,Tm7sf2,Sfxn2,Cyp2c44,Agxt,Ndufaf1,Ivd,Mccc1,Scamp3,Ndufs5,Mrpl20,Pxmp2,Hnf1a,Tmem106b,Arl6ip1,Cyb5b,Lactb,Nt5e,Cyp7b1,Mrps6,Slc25a21,Hsd3b5,Kif16b,Cyp2c37,Tubg1,Mmaa,Itpr2,Kif13a,Suox,Mrps12,Prodh2,Ldhd,Hyou1,Ghr,Preb,Abcb10,Gfm1,Pdia4,Slc27a4,mt-Atp8,Cyp4a12a,Tmco1,Urad,Rpl11,Emc6,Msrb1,Mrps25,Minos1,Dpm1,Su…
GOCC:0043231	Intracellular membrane-bounded organelle	63	6320	0.23	0.00081	Dbt,Plin2,Cyp2c29,Ankrd28,Surf4,Acadsb,Atp5e,Casc3,Sdc1,Gosr2,Glrx5,Mccc2,Ppif,Fech,Tm7sf2,Sfxn2,Cyp2c44,Agxt,Ndufaf1,Ivd,Mccc1,Scamp3,Ndufs5,Mrpl20,Pxmp2,Hnf1a,Tmem106b,Arl6ip1,Cyb5b,Lactb,Nt5e,Cyp7b1,Mrps6,Slc25a21,Hsd3b5,Tubg1,Mmaa,Itpr2,Kif13a,Suox,Mrps12,Prodh2,Ldhd,Hyou1,Ghr,Preb,Abcb10,Gfm1,Pdia4,Slc27a4,mt-Atp8,Cyp4a12a,Urad,Rpl11,Msrb1,Mrps25,Minos1,Dpm1,Sucla2,Cml1,Micu1,Abhd6,Cox7a2l
GOCC:0110165	Cellular anatomical entity	98	12108	0.14	0.00081	Dbt,Plin2,Mdp1,Cyp2c29,Ankrd28,Surf4,Acadsb,Atp5e,Casc3,Dhx58,Grb7,Sdc1,Gosr2,Glrx5,Txndc15,Mccc2,Ppif,Slc10a2,Fech,Tm7sf2,Mbl2,Sfxn2,Abcc2,Cyp2c44,Agxt,Ndufaf1,Ivd,Mccc1,Scamp3,Dnaja1,Gne,Ndufs5,Mrpl20,Sult1b1,Pxmp2,Hnf1a,Tmem106b,Arpc1a,Arl6ip1,Cyb5b,Lactb,Nt5e,Cyp7b1,Mrps6,Slc25a21,Timm8b,Tenc1,Hsd3b5,Sfxn5,Serpina3k,Ldah,Kif16b,Cyp2c37,Cdo1,Tubg1,Mmaa,Itpr2,Kif13a,Suox,Ahcy,Mrps12,Prodh2,Atl2…
GOCC:0005759	Mitochondrial matrix	10	249	0.83	0.0011	Dbt,Glrx5,Mccc2,Ppif,Ivd,Mccc1,Mrpl20,Mrps6,Mrps12,Mrps25
GOCC:0005622	Intracellular	84	9943	0.16	0.0019	Dbt,Plin2,Mdp1,Cyp2c29,Ankrd28,Surf4,Acadsb,Atp5e,Casc3,Dhx58,Grb7,Sdc1,Gosr2,Glrx5,Mccc2,Ppif,Slc10a2,Fech,Tm7sf2,Sfxn2,Cyp2c44,Agxt,Ndufaf1,Ivd,Mccc1,Scamp3,Dnaja1,Gne,Ndufs5,Mrpl20,Sult1b1,Pxmp2,Hnf1a,Tmem106b,Arpc1a,Arl6ip1,Cyb5b,Lactb,Nt5e,Cyp7b1,Mrps6,Slc25a21,Timm8b,Hsd3b5,Serpina3k,Ldah,Kif16b,Cdo1,Tubg1,Mmaa,Itpr2,Kif13a,Taok1,Suox,Ahcy,Mrps12,Prodh2,Atl2,Ldhd,Hyou1,Ghr,Preb,Abcb10,Gfm1,…
GOCC:0005740	Mitochondrial envelope	13	489	0.65	0.0023	Atp5e,Ppif,Fech,Sfxn2,Ndufs5,Cyb5b,Hsd3b5,Suox,Abcb10,mt-Atp8,Minos1,Micu1,Cox7a2l
GOCC:0019866	Organelle inner membrane	11	353	0.72	0.0026	Atp5e,Ppif,Fech,Tm7sf2,Sfxn2,Ndufs5,Abcb10,mt-Atp8,Minos1,Micu1,Cox7a2l
GOCC:0043226	Organelle	75	8565	0.17	0.0026	Dbt,Plin2,Mdp1,Cyp2c29,Ankrd28,Surf4,Acadsb,Atp5e,Casc3,Grb7,Sdc1,Gosr2,Glrx5,Txndc15,Mccc2,Ppif,Fech,Tm7sf2,Sfxn2,Cyp2c44,Agxt,Ndufaf1,Ivd,Mccc1,Scamp3,Ndufs5,Mrpl20,Pxmp2,Hnf1a,Tmem106b,Arpc1a,Arl6ip1,Cyb5b,Lactb,Nt5e,Cyp7b1,Mrps6,Slc25a21,Hsd3b5,Serpina3k,Ldah,Kif16b,Cyp2c37,Tubg1,Mmaa,Itpr2,Kif13a,Suox,Mrps12,Prodh2,Ldhd,Hyou1,Ghr,Preb,Abcb10,Gfm1,Pdia4,Slc27a4,mt-Atp8,Cyp4a12a,Tmco1,Urad,Rpl…
GOCC:0031966	Mitochondrial membrane	12	439	0.67	0.0031	Atp5e,Ppif,Fech,Sfxn2,Ndufs5,Cyb5b,Hsd3b5,Abcb10,mt-Atp8,Minos1,Micu1,Cox7a2l
GOCC:0005743	Mitochondrial inner membrane	10	309	0.74	0.0038	Atp5e,Ppif,Fech,Sfxn2,Ndufs5,Abcb10,mt-Atp8,Minos1,Micu1,Cox7a2l
GOCC:0031967	Organelle envelope	15	760	0.52	0.0091	Atp5e,Casc3,Ppif,Fech,Tm7sf2,Sfxn2,Ndufs5,Cyb5b,Hsd3b5,Suox,Abcb10,mt-Atp8,Minos1,Micu1,Cox7a2l
GOCC:0031975	Envelope	15	766	0.52	0.0091	Atp5e,Casc3,Ppif,Fech,Tm7sf2,Sfxn2,Ndufs5,Cyb5b,Hsd3b5,Suox,Abcb10,mt-Atp8,Minos1,Micu1,Cox7a2l
GOCC:0043229	Intracellular organelle	70	8073	0.17	0.0091	Dbt,Plin2,Mdp1,Cyp2c29,Ankrd28,Surf4,Acadsb,Atp5e,Casc3,Grb7,Sdc1,Gosr2,Glrx5,Mccc2,Ppif,Fech,Tm7sf2,Sfxn2,Cyp2c44,Agxt,Ndufaf1,Ivd,Mccc1,Scamp3,Ndufs5,Mrpl20,Pxmp2,Hnf1a,Tmem106b,Arpc1a,Arl6ip1,Cyb5b,Lactb,Nt5e,Cyp7b1,Mrps6,Slc25a21,Hsd3b5,Serpina3k,Ldah,Kif16b,Tubg1,Mmaa,Itpr2,Kif13a,Suox,Mrps12,Prodh2,Ldhd,Hyou1,Ghr,Preb,Abcb10,Gfm1,Pdia4,Slc27a4,mt-Atp8,Cyp4a12a,Urad,Rpl11,Msrb1,Mrps25,Minos1…
GOCC:0005789	Endoplasmic reticulum membrane	10	412	0.61	0.0304	Cyp2c29,Gosr2,Arl6ip1,Hsd3b5,Cyp2c37,Itpr2,Preb,Tmco1,Emc6,Cyp2d11
GOCC:1905202	methylcrotonoyl-CoA carboxylase complex	2	2	2.23	0.0304	Mccc2,Mccc1
GOCC:0033185	Dolichol-phosphate-mannose synthase complex	2	3	2.05	0.0471	Dpm3,Dpm1
GOCC:0042175	Nuclear outer membrane-endoplasmic reticulum membrane network	10	442	0.58	0.0471	Cyp2c29,Gosr2,Arl6ip1,Hsd3b5,Cyp2c37,Itpr2,Preb,Tmco1,Emc6,Cyp2d11
